# Range and elevation predict responses to climate change in frogs and lizards in the Western Ghats biodiversity hotspot of peninsular India

**DOI:** 10.1101/2025.04.10.648234

**Authors:** Aniruddha Marathe, S.P. Vijayakumar, Varun Torsekar, K.P. Dinesh, Saunak Pal, Achyuthan Srikanthan, Kartik Shanker

## Abstract

Anthropogenic climate change is altering the environment at unprecedented rates with severe consequences for most living organisms. As a result, species may extend, truncate, or shift their ranges in order to adapt to changing conditions. Species Distribution Models (SDMs) provide a data driven approach to predict future distributions under climate change and prioritize areas for conservation. Here, using a 10-year dataset with 4049 occurrence records of frogs from eight families and 27 genera as well as 733 occurrences of lizards from two families and 11 genera across the Western Ghats, we built SDMs to assess the changes in species distributions due to climate change. As expected, the temperature gradient across elevation and seasonality gradient across latitude contribute most to the climatic limits of species distributions. Latitudinal extents of most species were narrower in future predictions compared to the present, but there was little shift in latitudinal positions. On the other hand, most species shifted their distributions towards higher elevations, but the elevational range sizes remained the same. A total of 75 species of frogs (55%) and 15 species of lizards (45%) lose more than half of the suitable area, with few exceptions in both taxa that show an increase. In cases where a shift or increase in distribution was observed, the ability of the species to access and survive in these areas remains uncertain due to discontinuous topography and the presence of sister species. Overall, the frog and lizard fauna of the Western Ghats will be severely affected by climate change in the future due to a loss in climatic suitability.
