## Supplementary material for "Range and elevation predict responses to climate change in frogs and lizards in the Western Ghats biodiversity hotspot of peninsular India": Data for model parameters and range atributes of frogs

	Family	Binomial_species	occurrences	bias	Nzone	Szone	feature_class	regularization	area_current	area_ssp126	area_ssp585	lat_min_curr	lat_max_curr	lat_min_ssp585	lat_max_ssp585	elev_min_wt_curr	elev_max_wt_curr	elev_mid_wt_curr	elev_mid_wt_ssp585	elev_min_wt_ssp585	elev_max_wt_ssp585	elev_area_curr	elev_area_ssp585
Duttaphrynus_melanostictusCMPLX	Bufonidae	Duttaphrynus_melanostictusCMPLX	88		Deccan Plateau I	Agasthyamalai	H	5	49141.99272	16687.6464	17772.90448	8.55	19.3833333333333	8.55	16.05	204.834369036551	1402.15295787053	803.49366345354	1228.7318481104	623.432849282944	1834.03084693785	49141.992104888	17772.9042575359
Duttaphrynus_parietalisCMPLX	Bufonidae	Duttaphrynus_parietalisCMPLX	18		Kudremukh	Agasthyamalai	H	1.5	7703.40872	7256.16056	2083.952	9.38333333333333	13.55	8.55	12.6666666666667	529.955259598377	1558.7555925502	1044.35542607429	1579.65384615385	953.923076923077	2205.38461538462	7703.40862357616	2083.9519739151
Duttaphrynus_rubriventris	Bufonidae	Duttaphrynus_rubriventris	5		Meghamalai	Meghamalai	LQ	3	231.63928	60.91552	0	8.55833333333334	10.175	NA	NA	1208.3044982699	2117.64705882353	1662.97577854671	NA	NA	NA	231.639277100563	0
Ghatophryne_ornata	Bufonidae	Ghatophryne_ornata	12		Kudremukh	Nilgiri	L	5	25046.69848	14814.49416	2949.5936	11.0583333333333	17.7166666666667	11.0916666666667	16.05	406.803417709367	1306.19219815034	856.497807929854	1029.70108695652	615.70652173913	1443.69565217391	25046.6981664896	2949.59356307983
Ghatophryne_rubigina	Bufonidae	Ghatophryne_rubigina	5		Tadiyendamol	Nilgiri	H	5	66437.19128	66437.19128	66437.19128	8.55	21.05	8.55	21.05	200	1418.4994390088	809.249719504398	809.249719504398	200	1418.4994390088	66437.1904484034	66437.1904484034
Pedostibes_tuberculosus	Bufonidae	Pedostibes_tuberculosus	24		Deccan Plateau I	Agasthyamalai	L	0.5	42514.22384	40522.44664	50212.82344	8.13333333333333	17.7166666666667	8.55	16.8833333333333	256.189434787527	1204.58881640964	730.389125598582	721.665841939757	218.593069101473	1224.73861477804	42514.223307848	50212.8228114843
Euphlyctis_karaavali	Dicroglossidae	Euphlyctis_karaavali	8		Castle Rock	Castle Rock	H	4	44903.55496	36090.84256	40602.59864	8.13333333333333	16.05	8.13333333333333	16.8833333333333	200	1459.03646716527	829.518233582636	756.837159721263	200	1313.67431944253	44903.5543979406	40602.5981317759
Fejervarya_rufescens	Dicroglossidae	Fejervarya_rufescens	6		Agumbe	Nilgiri	Q	3.5	46791.93608	40107.25928	43166.66112	9.38333333333333	17.7166666666667	9.38333333333333	18.55	200	1096.10990253345	648.054951266723	617.381858694643	200	1034.76371738929	46791.9354943037	43165.8590596914
Micrixalus_adonis	Micrixalidae	Micrixalus_adonis	6		Anamalai	Meghamalai	LH	2.5	5286.0244	4272.1016	1164.60856	8.25	11.4666666666667	8.375	10.3666666666667	1006.61106899166	2159.39347990902	1583.00227445034	1785.40949759119	1402.47763248451	2168.34136269787	5286.02433383465	1164.60854542255
Micrixalus_elegans	Micrixalidae	Micrixalus_elegans	16	no	Kudremukh	Bramhagiri	LH	4.5	4673.66312	3367.98704	3367.98704	11.05	13.55	11.1583333333333	13.4916666666667	604.801920768308	1503.65288972732	1054.22740524781	1458.6402266289	901.416430594901	2015.86402266289	4673.6630614996	282.936556458473
Micrixalus_fuscus	Micrixalidae	Micrixalus_fuscus	8		Agasthyamalai	Agasthyamalai	LQ	2	2741.1984	3393.63568	1408.27064	8.25	9.38333333333333	8.25	9.21666666666667	258.479532163743	1603.27485380117	930.877192982456	947.35344336938	294.706886738759	1600	2741.19836568832	1408.27062237263
Micrixalus_gadgili	Micrixalidae	Micrixalus_gadgili	11		Nelliampathy	Meghamalai	LQ	2	17780.91968	12549.39864	4078.93528	8.13333333333333	11.6166666666667	8.23333333333333	11.5416666666667	317.931842769564	1750.53191489362	1034.23187883159	1366.51601493417	667.203772843388	2065.82825702496	17780.9194574356	4078.93522894382
Micrixalus_herrei	Micrixalidae	Micrixalus_herrei	12		Agasthyamalai	Agasthyamalai	LH	2	1186.2496	799.91696	0	8.20833333333333	9.38333333333333	NA	NA	203.243243243243	1419.45945945946	811.351351351351	NA	NA	NA	1186.24958515167	0
Micrixalus_kottigeharensis	Micrixalidae	Micrixalus_kottigeharensis	11	no	Castle Rock	Pushpagiri	L	5	23053.31824	11273.3788	11273.3788	11.05	16.8833333333333	11.2666666666667	15.7833333333333	396.523190320562	1169.74480216953	783.133996245046	1082.98676748582	598.109640831758	1567.86389413989	23053.3179514408	424.004074692726
Micrixalus_mallani	Micrixalidae	Micrixalus_mallani	9		Meghamalai	Agasthyamalai	H	5	4445.22992	5428.69496	3800.00632	8.24166666666667	9.7	8.24166666666667	9.38333333333333	324.918860439957	1489.65019834115	907.284529390552	847.036490191943	255.262602826408	1438.81037755748	4445.2298643589	3800.00627243519
Micrixalus_nelliyampathi	Micrixalidae	Micrixalus_nelliyampathi	9		Nelliampathy	Anamalai	H	2	10609.72024	9025.1152	5597.81568	8.55	11.7166666666667	8.55	11.7	409.684973936693	2066.87315857067	1238.27906625368	1616.88144329897	941.122565864834	2292.6403207331	10609.7201071978	5597.81560993195
Micrixalus_nigraventris	Micrixalidae	Micrixalus_nigraventris	7		Anamalai	Anamalai	H	4.5	938.57992	351.06576	0	10.0583333333333	11.4583333333333	NA	NA	1963.96242527754	2556.10589239966	2260.0341588386	NA	NA	NA	938.579908251762	0
Micrixalus_phyllophilus	Micrixalidae	Micrixalus_phyllophilus	9		Nilgiri	Nilgiri	LQ	2.5	1172.62376	837.5884	0	11.15	11.525	NA	NA	1600	2400	2000	NA	NA	NA	1172.62374532223	0
Micrixalus_saxicola	Micrixalidae	Micrixalus_saxicola	17		Agumbe	Nilgiri	LQH	4	50257.70856	40711.60536	29401.35664	11.05	20.2166666666666	11.0583333333333	19.3833333333333	201.298183499992	1138.00934564534	669.653764572668	701.191319993457	235.085327953765	1167.29731203315	50257.7079309225	29401.3562719822
Microhyla_nilphalmariensis	Microhylidae	Microhyla_nilphalmariensis	19		Deccan Plateau II	Meghamalai	LH	2.5	99876.60568	101671.20896	121592.98856	10.2166666666667	21.05	9.38333333333333	21.05	200.086671107223	981.985249861567	591.035960484395	630.793914903732	200	1061.58782980746	99876.604429841	121391.805520535
Microhyla_ornata	Microhylidae	Microhyla_ornata	16		Castle Rock	Agasthyamalai	L	3	129157.73432	124586.66576	107991.99568	8.55	21.05	8.55	21.05	294.941697023104	1041.30419942783	668.122948225467	638.722223046893	288.148500007422	989.295946086363	129157.732703328	107991.99432826
Microhyla_rubra	Microhylidae	Microhyla_rubra	12		Pushpagiri	Nelliampathy	H	5	33978.03584	28531.70744	24173.04168	9.38333333333333	21.05	9.59166666666667	19.875	486.459709379128	1093.73938478958	790.099547084355	828.860373354554	542.086939222123	1115.63380748699	33978.0354146957	24173.0413774252
Microhyla_sholigari	Microhylidae	Microhyla_sholigari	8		Tadiyendamol	Nilgiri	L	1	117861.11144	89154.67264	13960.07384	11.05	21.05	11.1333333333333	18.5333333333333	233.434208110332	1110.01244500058	671.723326555455	1148.29189871964	837.859562496412	1458.72423494287	117861.109964728	13960.0736652613
Uperedon_anamallaiensis	Microhylidae	Uperedon_anamallaiensis	11		Pushpagiri	Agasthyamalai	H	5	36288.818	39970.19936	53978.3644	8.55	14.3833333333333	8.55	17.7166666666667	202.045278851463	1641.66979569299	921.857537272225	841.159700051971	205.476278862573	1476.84312124137	36288.8175457716	53978.3637243509
Uperedon_montanus	Microhylidae	Uperedon_montanus	26		Bramhagiri	Agasthyamalai	H	2.5	10662.62056	8785.46072	3779.1668	8.55	12.675	8.55	11.7166666666667	783.567616327144	2122.49868450725	1453.0331504172	1751.11346765642	1249.11983032874	2253.10710498409	10662.6204265356	3779.16675269604
Uperedon_mormoratus	Microhylidae	Uperedon_mormoratus	17		Deccan Plateau I	Elivalmala	Q	1.5	78862.35432	72523.93416	61155.17448	12.7166666666667	21.05	13.55	21.875	233.517293248366	1001.82943561911	617.673364433739	594.661791111286	231.549561593206	957.774020629366	78862.3533328772	61155.1737145185
Uperedon_taprobanicus	Microhylidae	Uperedon_taprobanicus	5		Kurichiarmala	Nelliampathy	L	3	74996.62336	74996.62336	74996.62336	8.55	21.05	8.55	21.05	200	781.517185362517	490.758592681259	490.758592681259	200	781.517185362517	74996.6224212646	74996.6224212646
Uperedon_triangularis	Microhylidae	Uperedon_triangularis	17		Kudremukh	Nilgiri	H	5	27162.71128	15773.9136	2673.87072	9.41666666666666	18.55	8.55	12.675	641.517896662634	1340.41724453362	990.967570598129	1712.82973621103	1157.97362110312	2267.68585131894	27162.7109400034	2673.87068653107
Uperedon_variegatus	Microhylidae	Uperedon_variegatus	5		NA	NA	Q	3	64923.92152	69378.76968	60725.55976	8.55	18.5166666666667	8.55	18.5166666666667	326.168812730707	1332.80082961939	829.484821175047	801.971938809181	318.548631917955	1285.39524570041	64923.920707345	60725.558999896
Nyctibatrachus_acanthodermis	Nyctibatrachidae	Nyctibatrachus_acanthodermis	17		Nelliampathy	Anamalai	H	4.5	3420.88736	2963.21944	2891.88416	9.55	11.525	9.56666666666666	11.525	441.190253045923	1468.65042174321	954.920337394564	1468.8047471037	768.804747103702	2168.8047471037	3420.88731718063	2836.57924449444
Nyctibatrachus_aliciae	Nyctibatrachidae	Nyctibatrachus_aliciae	10		Agasthyamalai	Agasthyamalai	LQ	3.5	1760.13792	987.47264	0	8.20833333333333	9.33333333333333	NA	NA	200	1200	700	NA	NA	NA	1760.13789796829	0
Nyctibatrachus_anamallaiensis	Nyctibatrachidae	Nyctibatrachus_anamallaiensis	29		Nelliampathy	Anamalai	LQH	3	1864.33552	1814.64128	1428.30864	10.0666666666667	11.45	10.0666666666667	11.4583333333333	896.130696474634	1955.11607910576	1425.6233877902	1805.49943883277	1263.97306397306	2347.02581369248	1864.33549666405	1428.30862212181
Nyctibatrachus_athirappillyensis	Nyctibatrachidae	Nyctibatrachus_athirappillyensis	14		Anamalai	Agasthyamalai	LQH	2	9146.94624	9304.84568	10297.92896	8.20833333333333	10.175	8.55	18.4666666666667	200	1218.80476691202	709.402383456011	388.762242485647	200	577.524484971294	9146.94612550735	9493.20276117325
Nyctibatrachus_beddomii	Nyctibatrachidae	Nyctibatrachus_beddomii	11		Agasthyamalai	Agasthyamalai	Q	3	1634.29928	803.12304	0	8.20833333333333	9.375	NA	NA	200.78469838156	1310.83864639529	755.811672388426	NA	NA	NA	1634.29925954342	0
Nyctibatrachus_dattatreyaensis	Nyctibatrachidae	Nyctibatrachus_dattatreyaensis	14		Agumbe	Kudremukh	LQH	2	867.24464	255.68488	0	11.8833333333333	19.7416666666666	NA	NA	960.628465804067	1615.52680221811	1288.07763401109	NA	NA	NA	867.244629144669	0
Nyctibatrachus_deccanensis	Nyctibatrachidae	Nyctibatrachus_deccanensis	16		Anamalai	Anamalai	LQH	4.5	879.26744	655.64336	12.82432	8.55833333333334	11.525	10.0833333333333	10.175	1716.13491340018	2507.7484047402	2111.94165907019	2500	2200	2800	879.267428994179	12.8243198394775
Nyctibatrachus_deveni	Nyctibatrachidae	Nyctibatrachus_deveni	27		Nelliampathy	Meghamalai	H	5	6151.666	5796.59264	7638.4856	9.43333333333333	11.7166666666667	8.55	11.7166666666667	365.237785016287	1550.22801302932	957.732899022801	1224.06015037594	387.66032728881	2060.45997346307	6151.66592299938	7248.94678926468
Nyctibatrachus_gavi	Nyctibatrachidae	Nyctibatrachus_gavi	12		Meghamalai	Meghamalai	LH	1.5	2759.63336	2605.74152	1059.60944	8.55	10.1833333333333	8.425	10.1833333333333	747.603833865815	1743.5376125472	1245.57072320651	1494.5537065053	1108.16944024206	1880.93797276853	2759.63332545757	1059.60942673683
Nyctibatrachus_grandis	Nyctibatrachidae	Nyctibatrachus_grandis	11		Bramhagiri	Nilgiri	Q	4.5	10192.12832	3638.09928	1137.35688	11.05	16.05	11.125	11.7166666666667	737.464611513054	1640.51588549858	1188.99024850582	1796.9696969697	1198.4496124031	2395.48978153629	10192.1281924248	1137.35686576366
Nyctibatrachus_humayuni	Nyctibatrachidae	Nyctibatrachus_humayuni	12		Deccan Plateau II	Deccan Plateau I	Q	3	41029.8088	37269.07696	34957.49328	14.3833333333333	21.875	16.9166666666667	21.875	238.605196327408	914.307481930065	576.456339128736	535.802072823993	211.40511785747	860.199027790516	41029.8082864285	34955.8898024559
Nyctibatrachus_jog	Nyctibatrachidae	Nyctibatrachus_jog	28		Castle Rock	Kudremukh	LQH	5	19804.75768	15902.95832	16842.33976	12.7166666666667	17.7166666666667	11.8833333333333	16.8833333333333	216.787405398843	930.284511716379	573.53595855761	595.336220434969	230.914195973921	959.758244896016	19804.7574321032	16842.3395491838
Nyctibatrachus_karnatakaensis	Nyctibatrachidae	Nyctibatrachus_karnatakaensis	10		Kudremukh	Kudremukh	H	1	1697.61936	1502.04848	1666.36008	12.3083333333333	14.0166666666667	13.075	14.175	372.237960339943	1311.33144475921	841.784702549575	683.164983164983	217.508417508418	1148.82154882155	1697.61933875084	1666.36005914211
Nyctibatrachus_kempholeyensis	Nyctibatrachidae	Nyctibatrachus_kempholeyensis	39	no	Castle Rock	Nilgiri	H	4	14947.54648	13765.30448	13765.30448	11.05	15.2166666666667	11.0583333333333	13.5416666666667	206.209448227787	1243.31599549574	724.762721861762	1052.21110393802	599.709489993544	1504.7127178825	14947.546292901	4966.21785783768
Nyctibatrachus_major	Nyctibatrachidae	Nyctibatrachus_major	29		Meghamalai	Agasthyamalai	L	2	3965.92096	4514.96216	1459.56792	8.20833333333333	9.7	8.24166666666667	9.35833333333333	212.287793047696	1456.70978172999	834.498787388844	839.428885227897	239.868204283361	1438.98956617243	3965.92091035843	1459.56790173054
Nyctibatrachus_minor	Nyctibatrachidae	Nyctibatrachus_minor	13		Agasthyamalai	Agasthyamalai	L	4	1520.48344	655.64336	0	8.20833333333333	9.375	NA	NA	212.651555086979	1441.01212440696	826.831839746969	NA	NA	NA	1520.48342096806	0
Nyctibatrachus_periyar	Nyctibatrachidae	Nyctibatrachus_periyar	7		Meghamalai	Meghamalai	LQ	2	3884.96744	3713.44216	1514.8728	8.23333333333333	10.1833333333333	8.24166666666667	9.375	323.994223230864	1699.52547967815	1011.75985145451	1002.75132275132	411.005291005291	1594.49735449735	3884.96739137173	1514.87278103828
Nyctibatrachus_petraeus	Nyctibatrachidae	Nyctibatrachus_petraeus	14		Deccan Plateau I	Castle Rock	H	3.5	17217.45112	14788.84552	17076.3836	14.3833333333333	21.0333333333333	14.3833333333333	21.05	200	1025.24091057213	612.620455286067	628.839654524972	200	1057.67930904994	17217.4509044886	17075.5818662643
Nyctibatrachus_pillaii	Nyctibatrachidae	Nyctibatrachus_pillaii	22		Meghamalai	Agasthyamalai	Q	1	3419.28432	3517.87128	0	8.24166666666667	9.70833333333333	NA	NA	314.299109235818	1622.03469292077	968.166901078293	NA	NA	NA	3419.2842772007	0
Nyctibatrachus_poocha	Nyctibatrachidae	Nyctibatrachus_poocha	50		Nelliampathy	Meghamalai	Q	4	8270.88488	5987.3544	1488.42264	8.55	11.8833333333333	10.0416666666667	11.5166666666667	928.830313014827	2137.80405078011	1533.31718189747	2086.69897684437	1734.19493807216	2439.20301561659	8270.88477647305	1488.42262136936
Nyctibatrachus_pulivijayani	Nyctibatrachidae	Nyctibatrachus_pulivijayani	6		Agasthyamalai	Agasthyamalai	L	1.5	236.4484	397.55392	81.75504	8.35	8.89166666666667	8.375	8.81666666666667	1000	1710.50847457627	1355.25423728814	1500	1200	1800	236.448397040367	81.7550389766693
Nyctibatrachus_radcliffei	Nyctibatrachidae	Nyctibatrachus_radcliffei	10		Nilgiri	Elivalmala	L	3.5	6138.04016	2487.91808	1130.1432	10.2166666666667	15.9416666666667	11.0916666666667	11.5416666666667	765.500130582397	1840.11491250979	1302.8075215461	1798.58156028369	1202.83687943262	2394.32624113475	6138.04008316994	1130.14318585396
Nyctibatrachus_sabarimalai	Nyctibatrachidae	Nyctibatrachus_sabarimalai	7		Meghamalai	Meghamalai	H	2.5	756.63488	722.97104	213.20432	8.375	9.70833333333333	8.45833333333333	9.61666666666667	810.805084745763	1511.86440677966	1161.33474576271	1595.48872180451	1348.12030075188	1842.85714285714	756.634870529175	213.204317331314
Nyctibatrachus_sanctipalustris	Nyctibatrachidae	Nyctibatrachus_sanctipalustris	10		Pushpagiri	Tadiyendamol	H	3.5	1205.48608	679.68896	230.03624	11.35	13.4416666666667	11.375	13.175	724.335106382979	1431.25	1077.79255319149	1268.29268292683	921.951219512195	1614.63414634146	1205.48606491089	230.036237120628
Nyctibatrachus_shiradi	Nyctibatrachidae	Nyctibatrachus_shiradi	20		Kudremukh	Pushpagiri	LH	2.5	5629.87648	5998.57568	11539.48344	12.125	18.55	12.125	17.7166666666667	222.380410022779	1264.55011389522	743.465261958998	737.653677849552	291.269014377995	1184.03834132111	5629.87640953064	11539.4832955599
Nyctibatrachus_sylvaticus	Nyctibatrachidae	Nyctibatrachus_sylvaticus	12		Pushpagiri	Tadiyendamol	QH	5	9645.49168	9371.37184	15099.83528	11.05	16.85	11.05	17.7166666666667	232.424796410171	1188.20009971747	710.312448063819	692.977334253411	234.715218429853	1151.23945007697	9645.49155926704	15099.8350909948
Nyctibatrachus_vasanthi	Nyctibatrachidae	Nyctibatrachus_vasanthi	11		Agasthyamalai	Agasthyamalai	H	2.5	404.7676	658.04792	197.97544	8.33333333333333	8.88333333333333	8.33333333333333	8.81666666666667	909.306930693069	1690.69306930693	1300	1427.93522267206	1055.87044534413	1800	404.76759493351	197.975437521935
Nyctibatrachus_vrijeuni	Nyctibatrachidae	Nyctibatrachus_vrijeuni	30		Kurichiarmala	Elivalmala	Q	0.5	25382.53536	19597.164	12577.45184	10.2166666666667	16.05	10.2166666666667	16.05	200	1223.67689781483	711.838448907415	688.229671170023	200	1176.45934234005	25382.5350422859	12577.4516825676
Clinotarsus_curtipes	Ranidae	Clinotarsus_curtipes	23		Castle Rock	Agasthyamalai	L	2.5	30030.54984	14787.24248	4018.01976	8.55	16.8833333333333	9.46666666666666	15.2166666666667	432.497931513065	1503.92612165372	968.212026583393	1335.38799122282	767.88350289248	1902.89247955316	30030.5494641066	4018.01970970631
Hydrophylax_bahuvistara	Ranidae	Hydrophylax_bahuvistara	33		Deccan Plateau II	Agumbe	Q	3.5	68265.4584	61454.14144	55373.81072	13.55	21.05	14.3833333333333	21.875	208.587631650014	929.356925641959	568.972278645986	550.940856324002	221.011492921866	880.870219726139	68264.6560255289	55373.8100268841
Hydrophylax_malabarica	Ranidae	Hydrophylax_malabarica	10		Bramhagiri	Anamalai	H	2.5	18090.3064	17104.4368	19775.90296	9.38333333333333	12.7166666666667	9.38333333333333	12.7166666666667	200.106335844041	498.821444395215	349.463890119628	345.499128602116	200.194544643943	490.803712560289	18090.306173563	19775.9027124643
Indosylvirana_aurantiaca	Ranidae	Indosylvirana_aurantiaca	9		Agasthyamalai	Agasthyamalai	Q	3.5	3230.92712	2362.07944	0	8.13333333333333	8.99166666666667	NA	NA	200	800	500	NA	NA	NA	3230.92707955837	0
Indosylvirana_caesari	Ranidae	Indosylvirana_caesari	12		Deccan Plateau I	Castle Rock	Q	0.5	23260.1104	13796.56376	22166.0356	13.55	20.2166666666666	13.7	21.05	341.950379048932	956.409372846313	649.179875947622	635.093111553064	355.414934008317	914.771289097812	23260.1101088524	22166.035322547
Indosylvirana_doni	Ranidae	Indosylvirana_doni	21		Nelliampathy	Agasthyamalai	H	4.5	18489.46336	13664.31296	5778.9592	8.13333333333333	10.9916666666667	8.23333333333333	10.9916666666667	253.459337610543	1733.77839431247	993.618865961505	1353.45353675451	683.661581137309	2023.24549237171	18489.4631285667	5778.95912766457
Indosylvirana_flavescens	Ranidae	Indosylvirana_flavescens	30		Bramhagiri	Elivalmala	H	3	8482.48616	5993.76656	2487.11656	9.59166666666667	12.5416666666667	10.0583333333333	11.8833333333333	828.933194746291	2099.68817915525	1464.31068695077	1781.43731872382	1135.03061553335	2427.84402191428	8482.48605382442	2487.11652886868
Indosylvirana_indica	Ranidae	Indosylvirana_indica	37		Castle Rock	Nilgiri	H	3	24678.8008	19083.38968	6777.65312	11.05	18.55	11.0583333333333	17.7166666666667	269.977265345891	1066.38518999675	668.181227671322	1046.13292336802	761.447492904447	1330.8183538316	24678.8004910946	6777.65303516388
Indosylvirana_intermedius	Ranidae	Indosylvirana_intermedius	29		Agumbe	Elivalmala	LQH	4	22107.52464	15337.88672	11223.68456	11.05	16.8833333333333	11.0583333333333	16.7583333333333	231.41179029802	1358.23363062867	794.822710463346	852.838677426266	396.629293722774	1309.04806112976	22107.5243632793	11223.6844195127
Indosylvirana_magna	Ranidae	Indosylvirana_magna	8		Agasthyamalai	Agasthyamalai	LQH	1.5	9099.65656	10208.15872	8084.93224	8.20833333333333	10.2166666666667	8.20833333333333	10.2166666666667	310.014974015679	1769.4530080155	1039.73399101559	1005.85902646971	293.050460989392	1718.66759195003	9099.65644609928	8084.93213880062
Indosylvirana_montanus	Ranidae	Indosylvirana_montanus	25		Agumbe	Bramhagiri	L	1	26037.3772	13232.29368	2972.83768	11.1333333333333	18.55	11.925	18.0583333333333	549.047252578113	1345.90734185008	947.477297214098	1059.26125640334	727.365866810461	1391.15664599623	26037.3768740892	2972.83764278889
Indosylvirana_sreeni	Ranidae	Indosylvirana_sreeni	38		Elivalmala	Agasthyamalai	Q	4.5	22794.42728	20122.1596	15404.41288	8.13333333333333	11.725	8.13333333333333	11.5416666666667	301.255318400788	1741.16530117093	1021.21030978586	1023.73172381497	293.053748894323	1754.40969873563	22794.4269946814	15404.4126871824
Indosylvirana_urbis	Ranidae	Indosylvirana_urbis	5		Elivalmala	Elivalmala	H	5	35460.84784	37753.99656	55952.50816	9.38333333333333	14.3833333333333	9.38333333333333	17.7166666666667	201.600289317843	887.559332760725	544.579811039284	573.909867063947	205.093972037589	942.725762090305	35460.8473961353	55952.5074596405
Indirana_beddomii	Ranixalidae	Indirana_beddomii	17		Bramhagiri	Elivalmala	H	4.5	23503.77248	23722.58744	28569.37888	9.43333333333333	12.7166666666667	9.38333333333333	12.7166666666667	201.063974901105	1367.20092756786	784.132451234484	938.465669785454	200.88192893688	1676.04941063403	23503.7721858025	28355.3726850748
Indirana_brachytarsus	Ranixalidae	Indirana_brachytarsus	44		Nelliampathy	Agasthyamalai	L	2	28372.20496	22392.06424	23803.54096	8.13333333333333	15.2166666666667	8.13333333333333	15.2166666666667	260.788745126843	1651.78258658681	956.285665856828	919.078725840124	248.568927200485	1589.58852447976	28372.2046048641	23803.5406620502
Indirana_chiravasi	Ranixalidae	Indirana_chiravasi	16		Deccan Plateau II	Castle Rock	H	5	50846.82576	46537.05272	53006.12064	13.55	21.05	13.55	21.875	205.514045209496	1026.40373277846	615.958888993978	614.159559668542	209.459868142503	1018.85925119458	50846.8251235485	53006.1199765205
Indirana_duboisi	Ranixalidae	Indirana_duboisi	15		Castle Rock	Pushpagiri	Q	0.5	24177.8508	16332.57304	21183.37208	11.8833333333333	17.7166666666667	11.8833333333333	16.8833333333333	225.638985579314	1013.64495275982	619.641969169567	616.330545991146	211.89602330773	1020.76506867456	24177.850497365	21183.371814847
Indirana_gundia	Ranixalidae	Indirana_gundia	22	no	Kudremukh	Bramhagiri	H	5	12222.37848	8541.79864	8541.79864	11.05	13.55	11.0583333333333	13.475	200.236081054495	1196.7079808512	698.472030952849	1100.024348673	800.097394691989	1399.95130265401	12222.3783270121	3291.84259879589
Indirana_leithii	Ranixalidae	Indirana_leithii	30		Final Block	Deccan Plateau I	Q	1	63734.46584	47585.44088	5607.43392	12.7166666666667	21.875	12.875	20.1166666666666	321.843127884603	1049.17942075279	685.511274318699	818.481989708405	384.190966266438	1252.77301315037	63734.4650422335	5607.43384981155
Indirana_salelkari	Ranixalidae	Indirana_salelkari	5		Castle Rock	Kudremukh	H	5	110875.86464	110875.86464	110875.86464	12.7166666666667	21.05	12.7166666666667	21.05	200	993.81054275222	596.90527137611	596.90527137611	200	993.81054275222	110875.863252163	110875.863252163
Indirana_semipalmata	Ranixalidae	Indirana_semipalmata	36		Nilgiri	Agasthyamalai	LQH	1.5	11594.78832	12311.3472	15224.07088	8.14166666666667	11.8166666666667	8.13333333333333	11.8166666666667	200	1312.60887598507	756.304437992534	804.148678530062	200	1408.29735706012	11594.7881748676	15224.0706894398
Indirana_tysoni	Ranixalidae	Indirana_tysoni	10		Kudremukh	Bramhagiri	LH	4.5	3196.46176	1868.34312	8.81672	11.3583333333333	13.9333333333333	13.125	13.15	799.899699097292	1406.67001003009	1103.28485456369	1400	1000	1800	3196.46171998978	8.81671988964081
Indirana_yadera	Ranixalidae	Indirana_yadera	9		Nelliampathy	Agasthyamalai	LQ	2.5	32561.75	28352.96848	30041.77112	8.13333333333333	15.2166666666667	8.13333333333333	16.05	227.392	1521.01415384615	874.203076923077	770.206237827166	200	1340.41247565433	32561.7495924234	30041.7707439661
Walkerana_diplosticta	Ranixalidae	Walkerana_diplosticta	11		Meghamalai	Agasthyamalai	L	4.5	1037.9684	1708.84064	614.76584	8.25	9.21666666666667	8.25	8.89166666666667	600	1600	1100	1200	800	1600	1037.96838700771	614.765832304955
Walkerana_leptodactyla	Ranixalidae	Walkerana_leptodactyla	25		Nelliampathy	Agasthyamalai	Q	1.5	6988.45288	5715.63912	2576.08528	8.55	11.6083333333333	8.375	11.6166666666667	1022.25025805712	2091.08842757197	1556.66934281454	1718.04604853765	1148.47542003734	2287.61667703796	6988.45279252529	2576.08524775505
Ghatixalus_asterops	Rhacophoridae	Ghatixalus_asterops	24		Anamalai	Anamalai	H	5	2655.43576	2025.44104	384.7296	8.55	11.5166666666667	10.0666666666667	10.3583333333333	1508.90431632961	2410.98702082704	1959.94566857833	2200	1858.33333333333	2541.66666666667	2655.43572676182	384.729595184326
Ghatixalus_variabilis	Rhacophoridae	Ghatixalus_variabilis	6		Nilgiri	Nilgiri	Q	3	1675.97832	1477.20136	722.97104	11.05	11.8833333333333	11.2333333333333	11.5166666666667	1204.11286465806	2389.19177427068	1796.65231946437	2200	1800	2600	1675.97829902172	722.971030950546
Polypedates_occidentalis	Rhacophoridae	Polypedates_occidentalis	37	no	Agumbe	Agasthyamalai	L	4.5	64255.45384	51516.89648	51516.89648	8.55	15.2166666666667	8.55	15.2166666666667	200	1526.21901780034	863.109508900171	805.794197335742	200	1411.58839467148	64255.4530357122	56798.912569046
Polypedates_pseudocruciger	Rhacophoridae	Polypedates_pseudocruciger	7	no	Pushpagiri	Agasthyamalai	H	1.5	33235.0268	28871.55192	28871.55192	8.13333333333333	11.8833333333333	8.13333333333333	11.8833333333333	200	1759.1076811769	979.553840588448	930.109018280673	200	1660.21803656135	33235.026383996	28893.9941183329
Pseudophilautus_amboli	Rhacophoridae	Pseudophilautus_amboli	66	no	Deccan Plateau I	Pushpagiri	QH	2	26171.23104	19927.39024	19927.39024	12.1083333333333	16.05	12.0583333333333	16.05	200	990.432146029218	595.216073014609	631.337347606304	225.304787392209	1037.3699078204	26170.4291924238	21564.0938100815
Pseudophilautus_kani	Rhacophoridae	Pseudophilautus_kani	34		Meghamalai	Agasthyamalai	H	2	3364.78096	2677.87832	0	8.18333333333333	9.38333333333333	NA	NA	203.430204859457	1450.50023820867	826.965221534064	NA	NA	NA	3364.78091788292	0
Pseudophilautus_wynaadensis	Rhacophoridae	Pseudophilautus_wynaadensis	201		Bramhagiri	Meghamalai	LQ	2.5	35746.18896	30787.18472	17393.78552	8.55	17.7166666666667	8.55	17.7166666666667	200	1070.17355038343	635.086775191713	913.598451684254	292.493433482328	1534.70346988618	35746.1885125637	17393.7853022814
Raorchestes_aff_nerostagona	Rhacophoridae	Raorchestes_aff_nerostagona	12		Meghamalai	Agasthyamalai	Q	5	7135.93256	5851.89752	343.05056	8.13333333333333	9.38333333333333	8.23333333333333	8.8	206.53712231832	1373.69426036168	790.115691339998	500	200	800	7135.93247067928	343.050555706024
Raorchestes_agasthyaensis	Rhacophoridae	Raorchestes_agasthyaensis	15		Agasthyamalai	Agasthyamalai	H	3.5	25892.30208	766.25312	282.93656	8.13333333333333	10.95	8.33333333333333	8.81666666666667	241.604754829123	1637.53714710253	939.570950965825	1358.07365439093	1000	1716.14730878187	25892.3017559052	282.936556458473
Raorchestes_akroparallagii	Rhacophoridae	Raorchestes_akroparallagii	127		Kudremukh	Agasthyamalai	H	2	29057.50456	27114.62008	20017.16048	8.55	12.525	8.55	12.4916666666667	202.934929523074	1049.83311725926	626.384023391168	857.894103972103	223.912782075434	1491.87542586877	29057.5041962862	19997.1222296953
Raorchestes_anili	Rhacophoridae	Raorchestes_anili	75		Pushpagiri	Agasthyamalai	H	5	8153.86296	7329.9004	2239.44688	8.55	11.8833333333333	8.375	11.7166666666667	600	1361.05376978276	980.526884891379	1496.63564781675	1101.07372942019	1892.19756621331	8153.86285793781	2239.44685196877
Raorchestes_beddomii	Rhacophoridae	Raorchestes_beddomii	57		Anamalai	Agasthyamalai	H	5	2737.99232	2021.43344	660.45248	8.55	10.5416666666667	10.0583333333333	10.3666666666667	1220.14051522248	2229.68384074941	1724.91217798595	2100	1800	2400	2737.99228572845	660.452471733093
Raorchestes_blandus	Rhacophoridae	Raorchestes_blandus	18		Nelliampathy	Meghamalai	LH	1.5	4630.38104	4675.26616	6019.4152	8.55833333333334	11.0416666666667	8.55	11.05	250.233685303791	1000.34620045006	625.289942876926	968.814913448735	337.62982689747	1600	4630.38098204136	6019.41512465477
Raorchestes_bobingeri	Rhacophoridae	Raorchestes_bobingeri	31		Meghamalai	Agasthyamalai	LQH	1	1375.40832	1362.584	111.41128	8.25	9.6	8.425	8.81666666666667	669.81351981352	1600	1134.90675990676	1531.65467625899	1263.30935251799	1800	1375.40830278397	111.411278605461
Raorchestes_chalazodes	Rhacophoridae	Raorchestes_chalazodes	13		Agasthyamalai	Agasthyamalai	QH	0.5	368.6992	48.89272	1.60304	8.35	8.89166666666667	8.475	8.51666666666666	1000	1673.91304347826	1336.95652173913	1700	1600	1800	368.699195384979	1.60303997993469
Raorchestes_charius	Rhacophoridae	Raorchestes_charius	56	no	Agumbe	Nilgiri	Q	5	6652.616	3881.76136	3881.76136	11.0916666666667	15.925	11.25	11.525	868.843373493976	1748.19277108434	1308.51807228916	2175.94936708861	1772.51356238698	2579.38517179024	6652.61591672897	443.240554451942
Raorchestes_chlorosomma	Rhacophoridae	Raorchestes_chlorosomma	8		Nelliampathy	Meghamalai	L	5	4625.57192	3790.38808	1195.86784	8.55	11.8833333333333	10.0583333333333	11.4916666666667	1165.69052157338	2269.4853578236	1717.58793969849	2235.12064343164	1904.15549597855	2566.08579088472	4625.57186210155	1195.86782503128
Raorchestes_chromasynchysi	Rhacophoridae	Raorchestes_chromasynchysi	36		Agumbe	Nilgiri	QH	3	1284.83656	394.34784	13.62584	11.1333333333333	18.0583333333333	11.4083333333333	11.5166666666667	957.953836556457	1733.7492202121	1345.85152838428	1600	1000	2200	1284.83654391766	13.6258398294449
Raorchestes_conoorensis	Rhacophoridae	Raorchestes_conoorensis	65		Nilgiri	Nilgiri	QH	2	2463.07096	1638.30688	1004.30456	11.05	11.8833333333333	11.2083333333333	11.525	1003.57956394403	2355.61340709405	1679.59648551904	2000	1600	2400	2463.07092916965	1004.30454742908
Raorchestes_crustai	Rhacophoridae	Raorchestes_crustai	8		Agasthyamalai	Agasthyamalai	H	5	298.96696	541.026	89.77024	8.36666666666667	8.81666666666667	8.375	8.625	1000	1707.77479892761	1353.88739946381	1500	1200	1800	298.96695625782	89.7702388763428
Raorchestes_dubois	Rhacophoridae	Raorchestes_dubois	87		Nelliampathy	Meghamalai	QH	5	2198.56936	1845.09904	775.87136	9.38333333333333	11.45	10.075	10.3916666666667	1296.17207437113	2395.55231498359	1845.86219467736	2047.0041322314	1600	2494.00826446281	2198.56933248043	775.871350288391
Raorchestes_echinatus	Rhacophoridae	Raorchestes_echinatus	5	no	Kudremukh	Kudremukh	H	5	72.1368	7.21368	7.21368	13.375	13.5416666666667	NA	NA	1406.66666666667	1800	1603.33333333333	NA	NA	NA	72.1367990970612	0
Raorchestes_emeralidi	Rhacophoridae	Raorchestes_emeralidi	7		Nelliampathy	Anamalai	Q	2.5	3690.9996	2227.42408	646.82664	9.11666666666667	11.5416666666667	11.1583333333333	11.5166666666667	1200	2364.16938110749	1782.08469055375	2200.74349442379	1801.23915737299	2600.2478314746	3690.99955379963	646.826631903648
Raorchestes_flaviocularis	Rhacophoridae	Raorchestes_flaviocularis	9		Anamalai	Meghamalai	H	5	4087.752	2445.43752	187.55568	8.24166666666667	10.4083333333333	10.075	10.2416666666667	727.333333333333	2007.21568627451	1367.27450980392	2207.69230769231	1830.76923076923	2584.61538461538	4087.75194883347	187.555677652359
Raorchestes_glandulosus	Rhacophoridae	Raorchestes_glandulosus	27	no	Tadiyendamol	Elivalmala	L	4.5	4421.98584	2931.96016	2931.96016	10.2916666666667	12.55	10.2333333333333	12.325	653.181076672104	1802.35635309045	1227.76871488128	1692.42788461538	1024.15865384615	2360.69711538462	4421.98578464985	1333.72926330566
Raorchestes_graminirupes	Rhacophoridae	Raorchestes_graminirupes	28		Agasthyamalai	Agasthyamalai	QH	3.5	783.88656	1295.25632	486.52264	8.33333333333333	9.20833333333333	8.33333333333333	8.89166666666667	659.304703476483	1600	1129.65235173824	1256.17792421746	912.355848434926	1600	783.886550188065	486.522633910179
Raorchestes_griet	Rhacophoridae	Raorchestes_griet	77		Nelliampathy	Agasthyamalai	H	2.5	4564.6564	2995.28024	1007.51064	8.55	10.9583333333333	9.59166666666667	10.4166666666667	1000	2084.74100087796	1542.37050043898	2000	1600	2400	4564.65634286404	1003.50302743912
Raorchestes_jayarami	Rhacophoridae	Raorchestes_jayarami	54		Nelliampathy	Meghamalai	H	5	2026.24256	2161.69944	1274.4168	9.475	10.5583333333333	9.40833333333333	10.425	1000	2000	1500	1900	1400	2400	2026.24253463745	1266.40158414841
Raorchestes_johnceei	Rhacophoridae	Raorchestes_johnceei	12		Agasthyamalai	Agasthyamalai	LQH	5	442.43904	608.35368	164.3116	8.33333333333333	8.89166666666667	8.375	8.81666666666667	1000	1679.34782608696	1339.67391304348	1500	1200	1800	442.439034461975	164.311597943306
Raorchestes_kadalarensis	Rhacophoridae	Raorchestes_kadalarensis	23		Anamalai	Meghamalai	Q	0.5	3297.45328	1311.28672	508.9652	8.23333333333333	11.5166666666667	8.55	11.6166666666667	1100.14584346135	2138.21098687409	1619.17841516772	1519.2125984252	896.692913385827	2141.73228346457	3297.45323872566	508.965193629265
Raorchestes_kaikatti	Rhacophoridae	Raorchestes_kaikatti	5	no	Nelliampathy	Nelliampathy	H	4	25892.30208	26545.54088	26545.54088	8.13333333333333	10.95	8.13333333333333	10.95	241.604754829123	1637.53714710253	939.570950965825	936.757488044299	240.460609111503	1633.0543669771	25892.3017559052	25475.5113611221
Raorchestes_luteolus	Rhacophoridae	Raorchestes_luteolus	31	no	Agumbe	Bramhagiri	LH	2.5	11868.90816	7272.19096	7272.19096	11.2083333333333	16.05	12.2083333333333	15.2083333333333	461.291193949217	1321.52890329552	891.410048622366	1172.61146496815	833.12101910828	1512.10191082803	11868.9080114365	503.354553699493
Raorchestes_manohari	Rhacophoridae	Raorchestes_manohari	12		Agasthyamalai	Agasthyamalai	LH	3	504.15608	710.94824	243.66208	8.33333333333333	8.89166666666667	8.33333333333333	8.81666666666667	921.462639109698	1678.5373608903	1300	1400	1000	1800	504.156073689461	243.662076950073
Raorchestes_marki	Rhacophoridae	Raorchestes_marki	57		Nelliampathy	Meghamalai	L	1	32845.48808	26705.04336	17598.17312	8.13333333333333	17.7166666666667	8.13333333333333	16.8666666666667	315.75685107006	1259.39139559286	787.574123331463	772.062306431044	379.458917835671	1164.66569502642	32845.4876688719	17598.1728997231
Raorchestes_munnarensis	Rhacophoridae	Raorchestes_munnarensis	32		Anamalai	Meghamalai	Q	0.5	2204.98152	975.44984	330.22624	8.55	11.475	8.55	11.5833333333333	1310.79607415485	2256.99745547074	1783.8967648128	1513.83495145631	898.543689320388	2129.12621359223	2204.98149240017	330.226235866547
Raorchestes_nerostagona	Rhacophoridae	Raorchestes_nerostagona	16		Agumbe	Nilgiri	LH	3	7644.89776	5242.74232	1469.18616	11.0583333333333	16.7583333333333	11.0833333333333	15.2	531.285384776683	1209.16334661355	870.224365695114	1179.21440261866	790.834697217676	1567.59410801964	7644.89766430855	1469.18614161015
Raorchestes_ochlandrae	Rhacophoridae	Raorchestes_ochlandrae	16	no	Kudremukh	Agasthyamalai	H	5	13145.72952	10426.17216	10426.17216	8.55	12.675	8.55	12.4666666666667	500.359734162551	2073.47112980916	1286.91543198585	1573.02017975242	901.78056638969	2244.25979311514	13145.7293554544	4726.56338083744
Raorchestes_ponmudi	Rhacophoridae	Raorchestes_ponmudi	84		Agumbe	Agasthyamalai	Q	1	47326.54992	32916.82336	23633.61872	8.55	16.8833333333333	8.13333333333333	16.875	287.701114385395	1326.54201808759	807.121566236494	712.375364579801	310.147188496236	1114.60354066337	47326.5493276119	23633.6184241772
Raorchestes_pothigai	Rhacophoridae	Raorchestes_pothigai	7		Agasthyamalai	Agasthyamalai	H	2.5	404.7676	658.04792	197.97544	8.33333333333333	8.88333333333333	8.33333333333333	8.81666666666667	909.306930693069	1690.69306930693	1300	1427.93522267206	1055.87044534413	1800	404.76759493351	197.975437521935
Raorchestes_primarumfii	Rhacophoridae	Raorchestes_primarumfii	9		Nilgiri	Nilgiri	LQ	0.5	93.77784	76.1444	0	11.1916666666667	11.7083333333333	NA	NA	2200	2600	2400	NA	NA	NA	93.7778388261795	0
Raorchestes_resplendens	Rhacophoridae	Raorchestes_resplendens	10		Anamalai	Anamalai	LQ	1	237.24992	157.09792	0.80152	8.56666666666667	10.3583333333333	10.1666666666667	10.175	1794.59459459459	2517.56756756757	2156.08108108108	2800	2800	2800	237.249917030334	0.801519989967346
Raorchestes_signatus	Rhacophoridae	Raorchestes_signatus	60		Nilgiri	Nilgiri	LQ	0.5	1391.43872	979.45744	59.31248	11.1	11.8833333333333	11.25	11.4416666666667	1598.50230414747	2395.96774193548	1997.23502304147	2400	2200	2600	1391.43870258331	59.3124792575836
Raorchestes_sushili	Rhacophoridae	Raorchestes_sushili	17		Nelliampathy	Meghamalai	H	2.5	1731.2832	1910.82368	1244.76056	9.44166666666666	10.5583333333333	10.0166666666667	10.425	1003.88888888889	1999.44444444444	1501.66666666667	1971.34578235673	1541.01738570509	2401.67417900837	1731.28317832947	1244.76054441929
Raorchestes_tinniens	Rhacophoridae	Raorchestes_tinniens	40		Nilgiri	Nilgiri	L	0.5	1481.20896	807.93216	0	11.1333333333333	11.8833333333333	NA	NA	1400	2378.57142857143	1889.28571428571	NA	NA	NA	1481.20894145966	0
Raorchestes_travancoricus	Rhacophoridae	Raorchestes_travancoricus	35		Anamalai	Meghamalai	H	3	2697.91632	1848.30512	436.02688	8.55	10.2166666666667	8.56666666666667	10.2166666666667	749.435531788473	1593.82055852644	1171.62804515746	1834.55882352941	1559.55882352941	2109.55882352941	2697.91628623009	436.026874542236
Raorchestes_tuberohumerus	Rhacophoridae	Raorchestes_tuberohumerus	64		Agumbe	Nilgiri	L	4.5	64287.51464	46340.68032	6529.98344	11.8833333333333	21.05	12.175	19.3833333333333	319.68032715349	1091.66032889897	705.670328026232	817.331533079661	387.160918129373	1247.50214802995	64287.5138353109	6529.98335826397
Raorchestes_uthamani	Rhacophoridae	Raorchestes_uthamani	15		Nelliampathy	Meghamalai	LH	5	4651.22056	3279.81984	1210.2952	8.55	11	9.59166666666667	11.3666666666667	1098.32845080131	2201.65431673272	1649.99138376702	2049.66887417219	1666.22516556291	2433.11258278146	4651.22050178051	1210.29518485069
Rhacophorus_calcadensis	Rhacophoridae	Rhacophorus_calcadensis	6		Nelliampathy	Meghamalai	H	5	17008.2544	19030.48936	16427.95392	8.19166666666667	10.4583333333333	8.19166666666667	10.4583333333333	257.191328934967	1715.65504241282	986.423185673892	980.454722872756	254.605776736924	1706.30366900859	17008.2541871071	16427.9537143707
Rhacophorus_lateralis	Rhacophoridae	Rhacophorus_lateralis	13		Kudremukh	Meghamalai	LQH	1.5	11083.41856	3489.01656	122.63256	11.0666666666667	19.3833333333333	11.2083333333333	13.525	794.012149262366	1349.43592710443	1071.7240381834	1483.00653594771	858.823529411765	2107.18954248366	11083.4184212685	122.632558465004
Rhacophorus_malabaricus	Rhacophoridae	Rhacophorus_malabaricus	38		Castle Rock	Agasthyamalai	LQH	3.5	44279.17088	30530.69832	11989.93768	8.55	17.7166666666667	8.55	15.9083333333333	219.810296140757	1095.73166316704	657.770979653899	867.578046660873	459.749983287653	1275.40611003409	44279.1703257561	11989.9375299215
Rhacophorus_pseudomalabaricus	Rhacophoridae	Rhacophorus_pseudomalabaricus	6		Anamalai	Meghamalai	H	1	3129.9356	2012.61672	24.0456	8.35	10.4333333333333	9.60833333333333	11.4916666666667	973.879641485275	2134.64788732394	1554.26376440461	2253.33333333333	2000	2506.66666666667	3129.93556082249	24.0455996990204
