## Supplementary material for "Range and elevation predict responses to climate change in frogs and lizards in the Western Ghats biodiversity hotspot of peninsular India": Data for model parameters and range atributes of lizards

	Family	Binomial_species	occurrences	bias	Nzone	Szone	feature_class	regularization	area_current	area_ssp126	area_ssp585	lat_min_curr	lat_max_curr	lat_min_ssp585	lat_max_ssp585	elev_min_wt_curr	elev_max_wt_curr	elev_mid_wt_curr	elev_mid_wt_ssp585	elev_min_wt_ssp585	elev_max_wt_ssp585	elev_area_curr	elev_area_ssp585
Agastyagama_beddomii	Agamidae	Agastyagama_beddomii	13	NA	Meghamalai	Agasthyamalai	Q	0.5	2162.50096	2876.65528	12.82432	8.20833333333333	9.35	9.04166666666667	9.125	200.148257968866	1314.15863602669	757.153446997776	500	200	800	2162.50096	12.82432
Calotes_calotes	Agamidae	Calotes_calotes	22	NA	Nilgiri	Agasthyamalai	H	5	16835.12608	15739.44824	11912.19024	8.13333333333333	11.8833333333333	8.19166666666667	11.8833333333333	333.73643115597	1856.76061702533	1095.24852409065	1124.75440721303	334.975104292827	1914.53371013323	16835.12608	11912.19024
Calotes_grandisquamis	Agamidae	Calotes_grandisquamis	17	NA	Kurichiarmala	Agasthyamalai	H	5	1674.37528	1934.06776	465.68312	8.33333333333333	9.69166666666666	8.33333333333333	9.20833333333333	686.740067017712	1628.91335567257	1157.82671134514	1339.58691910499	1000	1679.17383820998	1674.37528	465.68312
Calotes_nemoricola	Agamidae	Calotes_nemoricola	6	NA	Kudremukh	Agasthyamalai	H	5	96825.21904	96823.616	96823.616	8.55	21.05	8.55	21.05	200	1336.00768199202	768.00384099601	768.006622516556	200	1336.01324503311	96825.21904	96823.616
Calotes_versicolor	Agamidae	Calotes_versicolor	59	NA	Deccan Plateau II	Agasthyamalai	H	2.5	101285.67784	91956.78656	40758.09352	9.38333333333333	20.2166666666666	9.38333333333333	19.3833333333333	200	1264.19080930939	732.095404654696	999.524099821046	445.666751882952	1553.38144775914	101285.67784	40758.09352
Draco_dussumieri	Agamidae	Draco_dussumieri	12	NA	Castle Rock	Agasthyamalai	H	5	79151.70304	79151.70304	79151.70304	8.55	21.05	8.55	21.05	200	1378.49360012962	789.246800064809	789.246800064809	200	1378.49360012962	79151.70304	79151.70304
Monilesauros_ellioti	Agamidae	Monilesauros_ellioti	43	NA	Kudremukh	Agasthyamalai	H	2	22056.22736	20641.54456	10904.6796	8.55	13.55	8.55	13.425	290.667926448143	1820.72098262955	1055.69445453885	1459.41933112826	855.803013597942	2063.03564865858	22056.22736	10904.6796
Monilesauros_montanus	Agamidae	Monilesauros_montanus	7	NA	Kudremukh	Elivalmala	Q	5	2278.72136	1743.306	801.52	11.0916666666667	13.5416666666667	11.1666666666667	11.5166666666667	1004.64298276469	2301.93457615195	1653.28877945832	2300	2000	2600	2278.72136	801.52
Monilesauros_rouxii	Agamidae	Monilesauros_rouxii	55	NA	Deccan Plateau II	Anamalai	H	2	66016.39328	56934.37016	19165.94624	11.05	20.2166666666666	9.40833333333333	18.55	200	1052.06158030207	626.030790151037	1139.56368935368	777.987313560775	1501.14006514658	66016.39328	18701.06464
Psammophilus_aff.dorsalis.1	Agamidae	Psammophilus_aff.dorsalis.1	9	NA	Pushpagiri	Elivalmala	L	1	18640.14912	16661.19624	11702.99352	10.2166666666667	19.3833333333333	10.2166666666667	18.525	NA	NA	NA	NA	NA	NA	NA	NA
Psammophilus_dorsalis	Agamidae	Psammophilus_dorsalis	28	NA	Nelliampathy	Agasthyamalai	QH	4.5	10320.37152	10385.29464	7981.53616	8.16666666666667	10.5166666666667	8.2	10.4916666666667	329.388008698354	1822.97297297297	1076.18049083566	938.582044587267	302.530628640289	1574.63346053424	10320.37152	7981.53616
Salea_anamallayana	Agamidae	Salea_anamallayana	13	NA	Anamalai	Meghamalai	H	5	1723.268	1176.63136	52.0988	9.58333333333333	11.4833333333333	10.0833333333333	10.2166666666667	1744.74418604651	2471.81395348837	2108.27906976744	2306.15384615385	2012.30769230769	2600	1723.268	52.0988
Salea_horsfieldii	Agamidae	Salea_horsfieldii	14	NA	Nilgiri	Nilgiri	QH	5	4551.83208	2558.45184	1290.4472	10.0583333333333	13.55	11.125	11.5333333333333	1076.5275576686	2314.10459587956	1695.31607677408	1899.31677018634	1400	2398.63354037267	4551.83208	1290.4472
Sitana_spinaecephalus	Agamidae	Sitana_spinaecephalus	6	NA	Final Block	Final Block	QH	4	6268.68792	7101.4672	12679.24488	18.0083333333333	20.2166666666666	17.8666666666666	20.6833333333333	217.031070195627	775.60414269275	496.317606444189	488.817245085024	200	777.634490170049	6268.68792	12679.24488
Cnemaspis_australis	Geckonidae	Cnemaspis_australis	71	NA	Nelliampathy	Agasthyamalai	H	2.5	8356.64752	8548.2108	4214.39216	8.55	10.9916666666667	8.55	11.4583333333333	455.917897563783	1747.95703050067	1101.93746403223	1575.12577983498	1000	2150.25155966995	8356.64752	3982.75288
Cnemaspis_balerion	Geckonidae	Cnemaspis_balerion	9	NA	Agumbe	Kudremukh	H	2	5964.91184	3769.54856	263.70008	11.8833333333333	18.4916666666666	12.5083333333333	13.55	617.468422467079	1352.99650631551	985.232464391293	1400	1043.16109422492	1756.83890577508	5964.91184	263.70008
Cnemaspis_beddomei	Geckonidae	Cnemaspis_beddomei	6	NA	Agasthyamalai	Agasthyamalai	Q	2.5	153.89184	356.6764	1.60304	8.375	8.69166666666667	8.475	8.48333333333333	1200	1800	1500	1800	1600	2000	153.89184	1.60304
Cnemaspis_flavigularis	Geckonidae	Cnemaspis_flavigularis	5	NA	Anamalai	Anamalai	LQ	0.5	117.02192	1.60304	946.59512	9.525	10.1333333333333	8.20833333333333	13.975	980.821917808219	1757.53424657534	1369.17808219178	865.322580645161	427.41935483871	1303.22580645161	117.02192	397.55392
Cnemaspis_flaviventralis	Geckonidae	Cnemaspis_flaviventralis	12	NA	Deccan Plateau I	Castle Rock	QH	2.5	15571.12904	12665.61904	12481.26944	13.575	18.55	13.5583333333333	18.5416666666667	214.042312245843	962.598445462501	588.320378854172	607.430002568713	247.778063190342	967.081941947084	15571.12904	12481.26944
Cnemaspis_galaxia	Geckonidae	Cnemaspis_galaxia	6	NA	Meghamalai	Meghamalai	L	3.5	4102.17936	2588.9096	1845.09904	8.55	20.8916666666666	8.75833333333333	19.6166666666666	442.672919109027	772.21570926143	607.444314185228	702.302345786273	574.370112945265	830.234578627281	4102.17936	1845.09904
Cnemaspis_goaensis	Geckonidae	Cnemaspis_goaensis	29	NA	Deccan Plateau I	Agumbe	H	3.5	50045.30576	46710.98256	54801.52544	13.55	21.05	12.7166666666667	21.05	200.967359620744	882.88542233896	541.926390979852	542.994208155385	202.40156789329	883.586848417481	50045.30576	54801.52544
Cnemaspis_gracilis	Geckonidae	Cnemaspis_gracilis	14	NA	Nilgiri	Nelliampathy	H	5	6116.39912	6364.87032	6643.79928	10.2166666666667	12.6916666666667	10.2166666666667	12.6916666666667	356.152535709606	1725.64539378849	1040.89896474905	1030.9000965251	353.667953667954	1708.13223938224	6116.39912	6642.99776
Cnemaspis_heteropholis	Geckonidae	Cnemaspis_heteropholis	5	NA	Castle Rock	Castle Rock	H	5	57997.9872	45083.89696	41562.8196	14.3833333333333	21.875	14.3833333333333	21.875	200	884.483139856274	542.241569928137	462.389354932022	200	724.778709864044	57997.9872	41562.8196
Cnemaspis_indica	Geckonidae	Cnemaspis_indica	10	NA	Nilgiri	Nilgiri	H	3.5	670.07072	200.38	0	10.0833333333333	11.5	NA	NA	2009.80861244019	2600	2304.9043062201	NA	NA	NA	670.07072	0
Cnemaspis_kottiyoorensis	Geckonidae	Cnemaspis_kottiyoorensis	5	NA	Nilgiri	Nilgiri	LH	2.5	1639.90992	2072.73072	3811.2276	11.2916666666667	15.8666666666667	11.0666666666667	18.55	242.130987292278	1282.79569892473	762.463343108504	706.482091847946	224.17051197539	1188.7936717205	1639.90992	3647.71752
Cnemaspis_lithophilis	Geckonidae	Cnemaspis_lithophilis	6	NA	Agumbe	Agumbe	Q	5	889.6872	747.01664	4595.91568	13.1166666666667	14.0583333333333	13.075	15.1666666666667	267.567567567568	1067.56756756757	667.567567567567	608.409610983982	200	1016.81922196796	889.6872	4203.17088
Cnemaspis_littoralis	Geckonidae	Cnemaspis_littoralis	9	NA	Nelliampathy	Meghamalai	H	5	36266.37544	36674.34912	36266.37544	8.13333333333333	11.8833333333333	8.13333333333333	11.8833333333333	258.479015183327	1750.46301412248	1004.47101465291	1004.47101465291	258.479015183327	1750.46301412248	36266.37544	36266.37544
Cnemaspis_monticola	Geckonidae	Cnemaspis_monticola	24	NA	Kurichiarmala	Elivalmala	L	5	30902.6036	18134.39	5506.4424	11.05	16.8833333333333	11.0583333333333	16.0416666666667	278.583841265724	1265.47010763844	772.026974452081	982.605531295488	479.534206695779	1485.6768558952	30902.6036	5506.4424
Cnemaspis_nilagirica	Geckonidae	Cnemaspis_nilagirica	11	NA	Nilgiri	Nilgiri	Q	1	1481.20896	1156.59336	169.12072	11.1833333333333	11.8833333333333	11.35	11.5	1201.62337662338	2395.12987012987	1798.37662337662	2300	2000	2600	1481.20896	169.12072
Cnemaspis_regalis	Geckonidae	Cnemaspis_regalis	10	NA	Agasthyamalai	Agasthyamalai	L	1.5	2548.8336	2097.57784	735.79536	8.33333333333333	9.76666666666667	8.55	9.775	305.974842767296	1270.62893081761	788.301886792453	757.734204793028	358.605664488017	1156.86274509804	2548.8336	735.79536
Cnemaspis_sisparaensis	Geckonidae	Cnemaspis_sisparaensis	16	NA	Nilgiri	Nelliampathy	Q	2.5	19385.56272	14345.60496	10617.73544	9.775	16.05	9.70833333333333	15.925	200	1110.99809807327	655.499049036633	623.238688126328	261.797752808989	984.679623443668	19385.56272	10557.62144
Cnemaspis_waynadensis	Geckonidae	Cnemaspis_waynadensis	6	NA	Nilgiri	Nilgiri	LH	1	1024.34256	896.09936	1260.79096	10.35	11.6333333333333	10.4	11.7083333333333	600	1728.95148669797	1164.47574334898	1373.68086458996	600	2147.36172917991	1024.34256	1260.79096
